# Gene drive and resilience through renewal with next generation *Cleave and Rescue* selfish genetic elements

**DOI:** 10.1101/2019.12.13.876169

**Authors:** Georg Oberhofer, Tobin Ivy, Bruce A Hay

## Abstract

Gene drive-based strategies for modifying populations face the problem that genes encoding cargo and the drive mechanism are subject to separation, mutational inactivation, and loss of efficacy. Resilience, an ability to respond to these eventualities in ways that restore population modification with functional genes is needed for long-term success. Here we show that resilience can be achieved through cycles of population modification with “*Cleave and Rescue”* (*ClvR*) selfish genetic elements. *ClvR* comprises a DNA sequence-modifying enzyme such as Cas9/gRNAs that disrupts endogenous versions of an essential gene, and a recoded version of the essential gene resistant to cleavage. *ClvR* spreads by creating conditions in which those lacking *ClvR* die because they lack functional versions of the essential gene. Cycles of modification can in principal be carried out if two *ClvR* elements targeting different essential genes are located at the same genomic position, and one of them, *ClvR*^n+1^, carries a *Rescue* transgene from an earlier element, *ClvR*^n^. *ClvR*^n+1^ should spread within a population of *ClvR*^n^, while also bringing about a decrease in its frequency. To test this hypothesis we first show that multiple *ClvR*s, each targeting a different essential gene, function when located at a common chromosomal position in *Drosophila*. We then show that when several of these also carry the *Rescue* from a different *ClvR*, they spread to transgene fixation in populations fixed for the latter, and at its expense. Therefore, genetic modifications of populations can be overwritten with new content, providing an ongoing point of control.

**Significance:** Gene drive can spread beneficial traits through populations, but will never be a one-shot project in which one genetic element provides all desired modifications, for an indefinitely long time. Here we show that gene drive mediated population modification in *Drosophila* can be overwritten with new content while eliminating old, using *Cleave and Rescue* (*ClvR*) selfish genetic elements. The ability to carry out cycles of modification that create and then leave behind a minimal genetic footprint while entering and exiting a population provides important points of control. It makes possible the replacement of broken elements, upgrades with new elements that better carry out their tasks and/or provide new functions, all while promoting the removal of modifications no longer needed.
