## Supplementary material for "Gene drive and resilience through renewal with next generation *Cleave and Rescue* selfish genetic elements": Dataset S2

### Sheet: Drive Counts Fig. 3A, dbe
Drive counts
♂ClvRdbe/+ XX ♀w1118
as the seed generation 0
column headers:
replicate...A-D drive replicates set up in bottles
Generation... generation of the drive, starting with 0 as the seed cross
clvr... ratio of ClvR bearing flies (ClvR/+ or ClvR/ClvR) among all flies scored
tomato... scored flies having the td-tomato marker (ClvR bearing)
wt... wildtype, non ClvR-bearing, can have cleaved alleles
total... sum of scored flies
replicate	Generation	clvr	tomato	wt	total
A	0	50
B	0	50
C	0	50
D	0	50
A	1	48.3516	88	94	182
B	1	52.356	100	91	191
C	1	51.9553	93	86	179
D	1	52.3256	90	82	172
A	2	62.7329	101	60	161
B	2	77.2727	136	40	176
C	2	66.2037	143	73	216
D	2	63.9752	103	58	161
A	3	75.419	135	44	179
B	3	95.0739	193	10	203
C	3	89.0625	171	21	192
D	3	78.7129	159	43	202
A	4	91.0615	163	16	179
B	4	98.4375	189	3	192
C	4	96.9849	193	6	199
D	4	91.6667	187	17	204
A	5	97.0833	233	7	240
B	5	99.4681	187	1	188
C	5	98.7124	230	3	233
D	5	99.5074	202	1	203
A	6	99.0164	302	3	305
B	6	100	239	0	239
C	6	100	202	0	202
D	6	100	310	0	310
A	7	99.361	311	2	313
B	7	100	327	0	327
C	7	100	307	0	307
D	7	100	365	0	365
A	8	100	>300	0	>300
B	8	100	>300	0	>300
C	8	100	>300	0	>300
D	8	100	>300	0	>300
A	9	100	>300	0	>300
B	9	100	>300	0	>300
C	9	100	>300	0	>300
D	9	100	>300	0	>300
A	10	100	>300	0	>300
B	10	100	>300	0	>300
C	10	100	>300	0	>300
D	10	100	>300	0	>300
A	11	100	>300	0	>300
B	11	100	>300	0	>300
C	11	100	>300	0	>300
D	11	100	>300	0	>300
A	12	100	>300	0	>300
B	12	100	>300	0	>300
C	12	100	>300	0	>300
D	12	100	>300	0	>300
A	13	100	>300	0	>300
B	13	100	>300	0	>300
C	13	100	>300	0	>300
D	13	100	>300	0	>300
A	14	100	>300	0	>300
B	14	100	>300	0	>300
C	14	100	>300	0	>300
D	14	100	>300	0	>300
A	15	100	>300	0	>300
B	15	100	>300	0	>300
C	15	100	>300	0	>300
D	15	100	>300	0	>300
A	16	100	>300	0	>300
B	16	100	>300	0	>300
C	16	100	>300	0	>300
D	16	100	>300	0	>300
A	17	100	>300	0	>300
B	17	100	>300	0	>300
C	17	100	>300	0	>300
D	17	100	>300	0	>300
A	18	100	>300	0	>300
B	18	100	>300	0	>300
C	18	100	>300	0	>300
D	18	100	>300	0	>300
A	19	100	>300	0	>300
B	19	100	>300	0	>300
C	19	100	>300	0	>300
D	19	100	>300	0	>300
A	20	100	>300	0	>300
B	20	100	>300	0	>300
C	20	100	>300	0	>300
D	20	100	>300	0	>300
A	21	100	>300	0	>300
B	21	100	>300	0	>300
C	21	100	>300	0	>300
D	21	100	>300	0	>300
A	22	100	>300	0	>300
B	22	100	>300	0	>300
C	22	100	>300	0	>300
D	22	100	>300	0	>300
A	23	100	>300	0	>300
B	23	100	>300	0	>300
C	23	100	>300	0	>300
D	23	100	>300	0	>300
A	24	100	>300	0	>300
B	24	100	>300	0	>300
C	24	100	>300	0	>300
D	24	100	>300	0	>300
A	25	100	>300	0	>300
B	25	100	>300	0	>300
C	25	100	>300	0	>300
D	25	100	>300	0	>300
A	26	100	>300	0	>300
B	26	100	>300	0	>300
C	26	100	>300	0	>300
D	26	100	>300	0	>300
A	27	100	>300	0	>300
B	27	100	>300	0	>300
C	27	100	>300	0	>300
D	27	100	>300	0	>300
A	28	100	>300	0	>300
B	28	100	>300	0	>300
C	28	100	>300	0	>300
D	28	100	>300	0	>300
A	29	100	>300	0	>300
B	29	100	>300	0	>300
C	29	100	>300	0	>300
D	29	100	>300	0	>300
A	30	100	>300	0	>300
B	30	100	>300	0	>300
C	30	100	>300	0	>300
D	30	100	>300	0	>300
A	31	100	>300	0	>300
B	31	100	>300	0	>300
C	31	100	>300	0	>300
D	31	100	>300	0	>300
A	32	100	>300	0	>300
B	32	100	>300	0	>300
C	32	100	>300	0	>300
D	32	100	>300	0	>300
A	33	100	>300	0	>300
B	33	100	>300	0	>300
C	33	100	>300	0	>300
D	33	100	>300	0	>300
control drive counts
♂dbeA/+ XX ♀w1118
control drive with flies carrying dbe-A only (Rescue+marker, but no Cas9 and gRNA)
column headers:
replicate...A-C drive replicates set up in bottles
Generation... generation of the drive, starting with 0 as the seed cross
clvr... ratio of ClvR (control) bearing flies (ClvR/+ or ClvR/ClvR) among all flies scored
tomato... scored flies having the td-tomato marker (ClvR bearing)
wt... wildtype, non ClvR-bearing, can have cleaved alleles
total... sum of scored flies
replicate	Generation	clvr	tomato	wt	total
A	0	50
B	0	50
C	0	50
A	1	52.1739	72	66	138
B	1	52.4691	85	77	162
C	1	51.9774	92	85	177
A	2	52.514	94	85	179
B	2	50.5102	99	97	196
C	2	53.7234	101	87	188
A	3	48.8479	106	111	217
B	3	41.1483	86	123	209
C	3	55.3648	129	104	233
A	4	53.7313	108	93	201
B	4	29.3103	34	82	116
C	4	52.8302	84	75	159
A	5	56.5854	116	89	205
B	5	47.3029	114	127	241
C	5	49.763	105	106	211
A	6	41.0714	46	66	112
B	6	50.2994	84	83	167
C	6	43.4286	76	99	175
A	8	44.1176	75	95	170
B	8	45.4106	94	113	207
C	8	43.8202	78	100	178
A	10	40.9483	95	137	232
B	10	37.0629	53	90	143
C	10	42.9268	88	117	205
A	11	45.4545	60	72	132
B	11	44.7205	72	89	161
C	11	36.5217	42	73	115
A	12	37.5	63	105	168
B	12	36.6534	92	159	251
C	12	29.1866	61	148	209
A	13	35.3659	58	106	164
B	13	35.4839	55	100	155
C	13	33.5404	54	107	161
A	14	25.5556	46	134	180
B	14	27.9221	43	111	154
C	14	21.5789	41	149	190
A	18	25.3521	54	159	213
B	18	31.25	60	132	192
C	18	17.1429	36	174	210
A	22	25.1852	68	202	270
B	22	26.4463	64	178	242
C	22	10.5263	24	204	228
A	25	15.1899	24	134	158
B	25	27.2727	39	104	143
C	25	12.5749	21	146	167

### Sheet: Drive counts Fig. 3B, TfIIA-S
Drive counts
♂ClvRtf2a/+ XX ♀w1118
as the seed generation 0
column headers:
replicate...A-D drive replicates set up in bottles
Generation... generation of the drive, starting with 0 as the seed cross
clvr... ratio of ClvR bearing flies (ClvR/+ or ClvR/ClvR) among all flies scored
tomato... scored flies having the td-tomato marker (ClvR bearing)
wt... wildtype, non ClvR-bearing, can have cleaved alleles
total... sum of scored flies
replicate	Generation	clvr	tomato	wt	total
A	0	50
B	0	50
C	0	50
D	0	50
A	1	49.4048	83	85	168
B	1	54.4379	92	77	169
C	1	52.2222	94	86	180
D	1	53.5519	98	85	183
A	2	61.2903	114	72	186
B	2	71.4286	120	48	168
C	2	68.6869	136	62	198
D	2	58.9595	102	71	173
A	3	68.0952	143	67	210
B	3	85.9649	147	24	171
C	3	88.1081	163	22	185
D	3	73.6318	148	53	201
A	4	78.7129	159	43	202
B	4	96.0784	196	8	204
C	4	93.6937	208	14	222
D	4	83.7438	170	33	203
A	5	89.1192	172	21	193
B	5	98.9744	193	2	195
C	5	96.4497	163	6	169
D	5	97.2527	177	5	182
A	6	87.1212	115	17	132
B	6	100	216	0	216
C	6	96.4844	247	9	256
D	6	97.5	195	5	200
A	7	96.99	290	9	299
B	7	100	314	0	314
C	7	99.6951	327	1	328
D	7	99.3355	299	2	301
A	8	100	256	0	256
B	8	100	241	0	241
C	8	100	247	0	247
D	8	100	278	0	278
A	9	100	>300	0	>300
B	9	100	>300	0	>300
C	9	100	>300	0	>300
D	9	100	>300	0	>300
A	10	100	>300	0	>300
B	10	100	>300	0	>300
C	10	100	>300	0	>300
D	10	100	>300	0	>300
A	11	100	>300	0	>300
B	11	100	>300	0	>300
C	11	100	>300	0	>300
D	11	100	>300	0	>300
A	12	100	>300	0	>300
B	12	100	>300	0	>300
C	12	100	>300	0	>300
D	12	100	>300	0	>300
A	13	100	>300	0	>300
B	13	100	>300	0	>300
C	13	100	>300	0	>300
D	13	100	>300	0	>300
A	14	100	>300	0	>300
B	14	100	>300	0	>300
C	14	100	>300	0	>300
D	14	100	>300	0	>300
A	15	100	>300	0	>300
B	15	100	>300	0	>300
C	15	100	>300	0	>300
D	15	100	>300	0	>300
A	16	100	>300	0	>300
B	16	100	>300	0	>300
C	16	100	>300	0	>300
D	16	100	>300	0	>300
A	17	100	>300	0	>300
B	17	100	>300	0	>300
C	17	100	>300	0	>300
D	17	100	>300	0	>300
A	18	100	>300	0	>300
B	18	100	>300	0	>300
C	18	100	>300	0	>300
D	18	100	>300	0	>300
A	19	100	>300	0	>300
B	19	100	>300	0	>300
C	19	100	>300	0	>300
D	19	100	>300	0	>300
A	20	100	>300	0	>300
B	20	100	>300	0	>300
C	20	100	>300	0	>300
D	20	100	>300	0	>300
A	21	100	>300	0	>300
B	21	100	>300	0	>300
C	21	100	>300	0	>300
D	21	100	>300	0	>300
A	22	100	>300	0	>300
B	22	100	>300	0	>300
C	22	100	>300	0	>300
D	22	100	>300	0	>300
A	23	100	>300	0	>300
B	23	100	>300	0	>300
C	23	100	>300	0	>300
D	23	100	>300	0	>300
A	24	100	>300	0	>300
B	24	100	>300	0	>300
C	24	100	>300	0	>300
D	24	100	>300	0	>300
A	25	100	>300	0	>300
B	25	100	>300	0	>300
C	25	100	>300	0	>300
D	25	100	>300	0	>300
A	26	100	>300	0	>300
B	26	100	>300	0	>300
C	26	100	>300	0	>300
D	26	100	>300	0	>300
A	27	100	>300	0	>300
B	27	100	>300	0	>300
C	27	100	>300	0	>300
D	27	100	>300	0	>300
A	28	100	>300	0	>300
B	28	100	>300	0	>300
C	28	100	>300	0	>300
D	28	100	>300	0	>300
A	29	100	>300	0	>300
B	29	100	>300	0	>300
C	29	100	>300	0	>300
D	29	100	>300	0	>300
A	30	100	>300	0	>300
B	30	100	>300	0	>300
C	30	100	>300	0	>300
D	30	100	>300	0	>300
A	31	100	>300	0	>300
B	31	100	>300	0	>300
C	31	100	>300	0	>300
D	31	100	>300	0	>300
A	32	100	>300	0	>300
B	32	100	>300	0	>300
C	32	100	>300	0	>300
D	32	100	>300	0	>300
A	33	100	>300	0	>300
B	33	100	>300	0	>300
C	33	100	>300	0	>300
D	33	100	>300	0	>300
control drive counts
♂tf2a-A/+ XX ♀w1118
control drive with flies carrying tf2a-A only (Rescue+marker, but no Cas9 and gRNA)
column headers:
replicate...A-C drive replicates set up in bottles
Generation... generation of the drive, starting with 0 as the seed cross
clvr... ratio of ClvR (control) bearing flies (ClvR/+ or ClvR/ClvR) among all flies scored
tomato... scored flies having the td-tomato marker (ClvR bearing)
wt... wildtype, non ClvR-bearing, can have cleaved alleles
total... sum of scored flies
replicate	Generation	clvr	tomato	wt	total
A	0	50
B	0	50
C	0	50
A	1	51.5464	100	94	194
B	1	49.7041	84	85	169
C	1	50.8197	93	90	183
A	2	45.3125	87	105	192
B	2	45.5959	88	105	193
C	2	51.9417	107	99	206
A	3	48.0769	100	108	208
B	3	35.0962	73	135	208
C	3	41.9872	131	181	312
A	4	37.6963	72	119	191
B	4	38.1503	66	107	173
C	4	27.5862	40	105	145
A	5	34.2857	72	138	210
B	5	37.3832	80	134	214
C	5	29.2308	76	184	260
A	6	35	70	130	200
B	6	30.5556	55	125	180
C	6	32.0988	52	110	162
A	8	18.7192	38	165	203
B	8	27.3438	70	186	256
C	8	25.1366	46	137	183
A	10	13.0841	14	93	107
B	10	16.1972	23	119	142
C	10	19.8413	25	101	126
A	11	12.5	20	140	160
B	11	19.171	37	156	193
C	11	16.7598	30	149	179
A	12	10.6796	22	184	206
B	12	8.18966	19	213	232
C	12	18.1208	27	122	149
A	13	18.2432	27	121	148
B	13	15.3333	23	127	150
C	13	14.5833	21	123	144
A	14	15.8621	23	122	145
B	14	6.51163	14	201	215
C	14	16.8675	28	138	166
A	18	5.17241	12	220	232
B	18	4.78469	10	199	209
C	18	5.02283	11	208	219
A	22	4.44444	8	172	180
B	22	1.17647	2	168	170
C	22	2.89855	4	134	138
A	25	0.561798	1	177	178
B	25	1.0101	1	98	99
C	25	0	0	97	97

### Sheet: Drive Counts Fig.4
Gene drive counts
Drive counts used to plot Fig. 4
2nd generation ClvRn+1 elements were scored by the presence or absence of the ubiquitous GFP marker (GFP+)
ClvRdbe+Rtko driving into ClvRtko
Replicate	Generation	GFP+	GFP-	Total	Frequency
A	0				0.5
B	0				0.5
C	0				0.5
D	0				0.5
A	1	112	114	226	0.495575
B	1	131	111	242	0.541322
C	1	88	94	182	0.483516
D	1	113	110	223	0.506726
A	2	131	84	215	0.609302
B	2	108	76	184	0.586957
C	2	112	80	192	0.583333
D	2	106	72	178	0.595506
A	3	130	46	176	0.738636
B	3	170	63	233	0.729614
C	3	133	80	213	0.624413
D	3	130	80	210	0.619048
A	4	180	52	232	0.775862
B	4	175	52	227	0.770925
C	4	169	68	237	0.71308
D	4	188	65	253	0.743083
A	5	175	11	186	0.94086
B	5	241	17	258	0.934109
C	5	224	34	258	0.868217
D	5	167	28	195	0.85641
A	6	251	5	256	0.980469
B	6	240	19	259	0.926641
C	6	269	16	285	0.94386
D	6	282	15	297	0.949495
A	7	282	2	284	0.992958
B	7	204	14	218	0.93578
C	7	228	2	230	0.991304
D	7	211	5	216	0.976852
A	8	215	0	215	1
B	8	206	2	208	0.990385
C	8	261	0	261	1
D	8	264	0	264	1
A	9	172	0	172	1
B	9	180	0	180	1
C	9	195	0	195	1
D	9	221	0	221	1
A	10	234	0	234	1
B	10	218	0	218	1
C	10	233	0	233	1
D	10	246	0	246	1
A	11	483	0	483	1
B	11	291	0	291	1
C	11	255	0	255	1
D	11	322	0	322	1
A	12	380	0	380	1
B	12	354	0	354	1
C	12	432	0	432	1
D	12	407	0	407	1
A	13	286	0	286	1
B	13	320	0	320	1
C	13	258	0	258	1
D	13	224	0	224	1
ClvRdbe+Rtko driving into w1118
Replicate	Generation	GFP+	GFP-	Total	Frequency
A	0				0.5
B	0				0.5
C	0				0.5
D	0				0.5
A	1	91	96	187	0.486631
B	1	116	113	229	0.50655
C	1	116	107	223	0.520179
D	1	132	123	255	0.517647
A	2	75	76	151	0.496689
B	2	127	64	191	0.664921
C	2	109	64	173	0.630058
D	2	79	73	152	0.519737
A	3	155	73	228	0.679825
B	3	232	63	295	0.786441
C	3	201	54	255	0.788235
D	3	124	81	205	0.604878
A	4	149	53	202	0.737624
B	4	183	27	210	0.871429
C	4	190	29	219	0.86758
D	4	166	50	216	0.768519
A	5	176	20	196	0.897959
B	5	221	7	228	0.969298
C	5	253	13	266	0.951128
D	5	299	45	344	0.869186
A	6	227	5	232	0.978448
B	6	244	3	247	0.987854
C	6	258	4	262	0.984733
D	6	208	16	224	0.928571
A	7	236	3	239	0.987448
B	7	205	0	205	1
C	7	248	1	249	0.995984
D	7	237	5	242	0.979339
A	8	206	0	206	1
B	8	190	0	190	1
C	8	183	0	183	1
D	8	177	0	177	1
A	9	212	0	212	1
B	9	191	0	191	1
C	9	197	0	197	1
D	9	250	0	250	1
A	10	255	0	255	1
B	10	211	0	211	1
C	10	246	0	246	1
D	10	200	0	200	1
A	11	441	0	441	1
B	11	373	0	373	1
C	11	429	0	429	1
D	11	236	0	236	1
A	12	556	0	556	1
B	12	504	0	504	1
C	12	441	0	441	1
D	12	370	0	370	1
A	13	275	0	275	1
B	13	293	0	293	1
C	13	216	0	216	1
D	13	331	0	331	1
control
ClvRdbe+Rtko driving into ClvRdbe
Replicate	Generation	GFP+	GFP-	Total	Frequency
A	0				0.5
B	0				0.5
C	0				0.5
D	0				0.5
A	1	146	145	291	0.501718
B	1	132	126	258	0.511628
C	1	146	156	302	0.483444
D	1	119	128	247	0.481781
A	2	66	88	154	0.428571
B	2	87	77	164	0.530488
C	2	70	74	144	0.486111
D	2	83	116	199	0.417085
A	3	103	82	185	0.556757
B	3	106	105	211	0.50237
C	3	114	114	228	0.5
D	3	97	126	223	0.434978
A	4	111	97	208	0.533654
B	4	74	92	166	0.445783
C	4	76	102	178	0.426966
D	4	77	125	202	0.381188
A	5	100	109	209	0.478469
B	5	96	99	195	0.492308
C	5	93	106	199	0.467337
D	5	102	135	237	0.43038
A	6	119	120	239	0.497908
B	6	104	118	222	0.468468
C	6	115	132	247	0.465587
D	6	99	102	201	0.492537
A	7	92	115	207	0.444444
B	7	112	136	248	0.451613
C	7	99	132	231	0.428571
D	7	104	130	234	0.444444
A	8	100	119	219	0.456621
B	8	88	123	211	0.417062
C	8	91	126	217	0.419355
D	8	85	133	218	0.389908
A	9	93	138	231	0.402597
B	9	62	97	159	0.389937
C	9	83	91	174	0.477011
D	9	71	118	189	0.375661
A	10	57	113	170	0.335294
B	10	69	121	190	0.363158
C	10	98	84	182	0.538462
D	10	68	128	196	0.346939
A	11	77	143	220	0.35
B	11	76	122	198	0.383838
C	11	114	107	221	0.515837
D	11	67	134	201	0.333333
A	12	75	127	202	0.371287
B	12	73	123	196	0.372449
C	12	78	85	163	0.478528
D	12	73	126	199	0.366834
A	13	68	122	190	0.357895
B	13	77	135	212	0.363208
C	13	86	79	165	0.521212
D	13	80	122	202	0.39604
ClvRtko+Rdbe driving into ClvRdbe
Replicate	Generation	GFP+	GFP-	Total	Frequency
A	0				0.5
B	0				0.5
C	0				0.5
D	0				0.5
A	1	98	99	197	0.497462
B	1	86	103	189	0.455026
C	1	99	97	196	0.505102
D	1	101	110	211	0.478673
A	2	120	101	221	0.542986
B	2	89	94	183	0.486339
C	2	97	92	189	0.513228
D	2	87	86	173	0.50289
A	3	104	76	180	0.577778
B	3	135	99	234	0.576923
C	3	107	84	191	0.560209
D	3	112	85	197	0.568528
A	4	95	63	158	0.601266
B	4	148	66	214	0.691589
C	4	132	75	207	0.637681
D	4	149	90	239	0.623431
A	5	180	73	253	0.711462
B	5	186	59	245	0.759184
C	5	158	51	209	0.755981
D	5	183	53	236	0.775424
A	6	179	43	222	0.806306
B	6	192	57	249	0.771084
C	6	254	39	293	0.866894
D	6	263	42	305	0.862295
A	7	229	39	268	0.854478
B	7	267	41	308	0.866883
C	7	302	27	329	0.917933
D	7	297	19	316	0.939873
A	8	156	13	169	0.923077
B	8	195	17	212	0.919811
C	8	222	3	225	0.986667
D	8	236	4	240	0.983333
A	9	231	4	235	0.982979
B	9	203	5	208	0.975962
C	9	186	0	186	1
D	9	194	0	194	1
A	10	191	0	191	1
B	10	170	0	170	1
C	10	288	0	288	1
D	10	298	0	298	1
A	11	278	0	278	1
B	11	342	0	342	1
C	11	295	0	295	1
D	11	413	0	413	1
A	12	334	0	334	1
B	12	260	0	260	1
C	12	437	0	437	1
D	12	499	0	499	1
A	13	395	0	395	1
B	13	403	0	403	1
C	13	342	0	342	1
D	13	359	0	359	1
ClvRtko+Rdbe driving into w1118
Replicate	Generation	GFP+	GFP-	Total	Frequency
A	0				0.5
B	0				0.5
C	0				0.5
D	0				0.5
A	1	94	99	193	0.487047
B	1	93	95	188	0.494681
C	1	109	110	219	0.497717
D	1	97	95	192	0.505208
A	2	100	85	185	0.540541
B	2	85	82	167	0.508982
C	2	85	63	148	0.574324
D	2	116	73	189	0.613757
A	3	126	100	226	0.557522
B	3	106	83	189	0.560847
C	3	148	62	210	0.704762
D	3	133	58	191	0.696335
A	4	131	71	202	0.648515
B	4	177	62	239	0.740586
C	4	172	34	206	0.834951
D	4	178	56	234	0.760684
A	5	139	57	196	0.709184
B	5	202	47	249	0.811245
C	5	203	21	224	0.90625
D	5	196	39	235	0.834043
A	6	200	61	261	0.766284
B	6	250	24	274	0.912409
C	6	221	5	226	0.977876
D	6	280	14	294	0.952381
A	7	268	26	294	0.911565
B	7	275	13	288	0.954861
C	7	349	5	354	0.985876
D	7	300	4	304	0.986842
A	8	219	6	225	0.973333
B	8	212	7	219	0.968037
C	8	224	0	224	1
D	8	214	0	214	1
A	9	192	1	193	0.994819
B	9	184	0	184	1
C	9	239	0	239	1
D	9	266	0	266	1
A	10	269	0	269	1
B	10	246	0	246	1
C	10	281	0	281	1
D	10	264	0	264	1
A	11	537	0	537	1
B	11	275	0	275	1
C	11	591	0	591	1
D	11	488	0	488	1
A	12	502	0	502	1
B	12	448	0	448	1
C	12	386	0	386	1
D	12	459	0	459	1
A	13	331	0	331	1
B	13	416	0	416	1
C	13	404	0	404	1
D	13	346	0	346	1
control
ClvRtko+Rdbe driving into ClvRtko
Replicate	Generation	GFP+	GFP-	Total	Frequency
A	0				0.5
B	0				0.5
C	0				0.5
D	0				0.5
A	1	103	112	215	0.47907
B	1	117	113	230	0.508696
C	1	97	107	204	0.47549
D	1	93	102	195	0.476923
A	2	68	80	148	0.459459
B	2	85	86	171	0.497076
C	2	101	110	211	0.478673
D	2	78	80	158	0.493671
A	3	78	118	196	0.397959
B	3	91	117	208	0.4375
C	3	101	129	230	0.43913
D	3	90	143	233	0.386266
A	4	88	137	225	0.391111
B	4	113	108	221	0.511312
C	4	91	122	213	0.42723
D	4	96	122	218	0.440367
A	5	99	137	236	0.419492
B	5	105	95	200	0.525
C	5	101	106	207	0.487923
D	5	97	114	211	0.459716
A	6	97	115	212	0.457547
B	6	122	134	256	0.476562
C	6	152	132	284	0.535211
D	6	77	105	182	0.423077
A	7	134	170	304	0.440789
B	7	124	163	287	0.432056
C	7	121	137	258	0.468992
D	7	117	141	258	0.453488
A	8	83	115	198	0.419192
B	8	111	124	235	0.47234
C	8	98	124	222	0.441441
D	8	89	141	230	0.386957
A	9	72	100	172	0.418605
B	9	98	120	218	0.449541
C	9	79	116	195	0.405128
D	9	66	119	185	0.356757
A	10	88	107	195	0.451282
B	10	81	124	205	0.395122
C	10	85	126	211	0.402844
D	10	75	117	192	0.390625
A	11	100	141	241	0.414938
B	11	84	134	218	0.385321
C	11	107	152	259	0.413127
D	11	105	110	215	0.488372
A	12	70	112	182	0.384615
B	12	82	108	190	0.431579
C	12	64	103	167	0.383234
D	12	90	152	242	0.371901
A	13	74	114	188	0.393617
B	13	83	121	204	0.406863
C	13	78	104	182	0.428571
D	13	79	113	192	0.411458
